# A systematic delineation of 3′UTR regulatory elements and their contextual associations

**DOI:** 10.1101/2025.06.09.658412

**Authors:** Nan Liang, Jing-Yi Li, Yang Ding, Yu Wang, Jackson Champer, Li-Chen Ren, Ge Gao

## Abstract

The 3′UTR encodes regulatory information that shapes transcript abundance and subcellular distribution, yet the underlying sequence rules remain incompletely defined. Using SEERS, we quantified the effects of ∼2 million synthetic 3′UTR inserts in A549 and HCT116 cells on RNA output and nuclear-cytoplasmic partitioning. We identify a broad repertoire of short (2∼8 nt) elements whose effects largely align along a major coupled axis that links high expression with cytoplasmic enrichment and low expression with nuclear enrichment, and contribute predominantly in an additive manner. A context-aware deep learning model (TALE) captures most of this behavior while revealing that strong context dependence is uncommon and emerges mainly in rare, extreme contexts consistent with higher-order constraints. Applying TALE to ClinVar 3′UTR variants prioritizes a subset of pathogenic SNVs with aberrant predicted effects, frequently explained by creation or disruption of splice-site-like U1 telescripting signals, highlighting a potent route to 3′UTR-driven disease mechanisms.
