## Supplemental Table S2 for "A systematic delineation of 3′UTR regulatory elements and their contextual associations"

chr	pos	changes	delta.log2.cyt	empirical_p
chrX	71224574	C>T(1)	-4.005616	0.000591094
chr2	71110766	A>G(1)	-3.990722	0.000591094
chrX	139563228	A>G(3)	-3.9620078	0.000591094
chrX	149487231	A>G(1)	-3.1203635	0.001116511
chr1	156058394	C>A(1)	-1.3496636	0.005188493
chr10	89012083	T>C(3)	-0.7264018	0.00939183
chr22	23834262	C>T(3)	-0.48813644	0.014251937
chr17	8173448	G>C(2)	-0.2506544	0.026205175
chr4	1003626	G>A(1)	-0.20992228	0.02975174
chrX	151405064	A>G(2)	-0.19052626	0.03434914
chr17	8173565	C>T(1)	-0.16679096	0.039866019
chr1	11023351	G>A(2)	-0.14425707	0.046171023
chr17	8173569	C>T(1)	-0.11488438	0.058912387
chr3	120644499	G>A(1)	-0.095160514	0.076119795
chr17	8173550	G>T(1)	-0.08764376	0.085577302
chr17	8173462	C>G(1)	-0.063935764	0.133784316
chr11	66521269	G>C(2)	-0.063253075	0.135885985
chr16	173694	A>G(7)	-0.05970362	0.148758702
chr16	29814299	G>A(3)	-0.054730922	0.172796532
chr1	145925876	C>G(1)	-0.052195996	0.184881124
chr3	120644460	G>A(1)	-0.04817289	0.208262183
chr13	110150328	C>A(1)	-0.04682684	0.215749376
chr1	145925876	C>T(1)	-0.035684258	0.30769736
chr3	120644456	T>G(2)	-0.034166366	0.3228031
chr10	71712663	A>G(1)	-0.03188488	0.349468015
chr16	89740100	G>C(1)	-0.031609207	0.353277289
chr4	146706824	G>A(1)	-0.03104359	0.36286615
chr17	8173448	C>T(1)	-0.029578	0.384933666
chr1	90916206	G>A(1)	-0.028502405	0.401747012
chr9	32973653	G>A(1)	-0.028331935	0.40476816
chr3	49422508	C>T(1)	-0.02806428	0.408577433
chr1	180271378	A>C(1)	-0.026299179	0.434454223
chr11	5225566	A>C(1)	-0.023116171	0.488178116
chr17	4901641	G>A(1)	-0.022705123	0.495139892
chr14	75958692	C>T(1)	-0.022420764	0.499737291
chr11	5225488	T>A(1)	-0.020324469	0.536647839
chr11	108347278	G>C(1)	-0.020086437	0.541376593
chr12	102402242	T>A(1)	-0.01980424	0.5462367
chrX	101346683	A>C(1)	-0.018739969	0.56685932
chr2	69326167	C>A(2)	-0.018458396	0.571719427
chr5	44303902	A>G(1)	-0.01837349	0.573164324
chr11	68930251	C>A(2)	-0.017563581	0.587613293
chr17	8173529	G>C(1)	-0.017240107	0.593918298
chr8	11564446	T>G(1)	-0.016634613	0.60692237
chr5	173233210	G>T(1)	-0.015260786	0.636871141
chr6	83857238	T>G(1)	-0.014843494	0.645934586
chr17	8173550	G>C(3)	-0.014503479	0.652370944
chr16	89739087	C>T(1)	-0.0141204	0.660514909
chr11	5225488	T>C(11)	-0.013977796	0.664061474
chr8	11759731	A>T(1)	-0.013786346	0.669709707
chr17	8173508	G>A(1)	-0.013629533	0.674044398
chr16	29814332	G>C(1)	-0.013356328	0.679692631
chr15	40414888	G>A(1)	-0.012869924	0.688493367
chr15	65094583	G>A(1)	-0.011980206	0.707539735
chr7	6023301	A>G(2)	-0.009910077	0.756272166
chr5	173233210	G>A(1)	-0.008806348	0.78503875
chr17	8173514	A>G(1)	-0.00868883	0.78845396
chrX	153929947	A>G(1)	-0.007819295	0.809601997
chr17	39672244	C>T(1)	-0.007128641	0.8251018
chrX	153929948	A>G(2)	-0.006886005	0.829961907
chr17	8173458	C>G(2)	-0.006773174	0.834165244
chr17	8173525	G>A(1)	-0.006441526	0.844016813
chr17	42565656	C>G(3)	-0.005420089	0.866872455
chrX	153906522	G>A(1)	-0.004394233	0.894194142
chr17	8173532	G>A(2)	-0.004306659	0.89629581
chr6	51753355	A>T(1)	-0.002336264	0.950413766
chrX	153906521	A>G(1)	-0.001146257	0.98259556
chr17	8173443	G>T(1)	-0.0000404	0.987192959
chr17	8173489	T>G(1)	0.0000347	0.985485354
chr6	1612841	A>T(1)	0.0000649	0.984565874
chrX	9759428	A>C(1)	0.000067	0.984565874
chrX	101346661	G>T(1)	0.000156105	0.981544726
chr17	8173517	A>G(3)	0.000336364	0.97550243
chr6	32041147	G>A(1)	0.000343561	0.975108367
chr17	8173515	G>A(1)	0.000346795	0.975108367
chr3	49422505	C>T(3)	0.000452083	0.971693156
chr16	89739554	G>T(1)	0.001210451	0.950413766
chr17	4900909	A>G(4)	0.003057957	0.901418626
chr16	88814540	A>G(1)	0.003300458	0.895901747
chr12	101746869	T>C(1)	0.003864259	0.882766321
chr17	8173508	G>C(1)	0.004520968	0.868711415
chr17	8173458	C>A(1)	0.004618853	0.866084329
chr16	29814332	G>T(2)	0.0061059	0.8251018
chr1	25816825	T>C(1)	0.006632	0.811046893
chr22	37738720	G>A(1)	0.006958872	0.802114804
chr17	8173532	G>T(1)	0.007533699	0.788716669
chr17	8173452	C>T(2)	0.008013666	0.777288848
chr1	45511415	G>T(4)	0.008076847	0.776238014
chr17	8173531	A>G(2)	0.008490682	0.766386444
chr22	50625049	A>G(1)	0.008698761	0.760475502
chrX	153929944	A>G(1)	0.008867621	0.756534875
chr13	110150331	G>T(2)	0.009255201	0.746683305
chr16	89738710	A>G(2)	0.009384364	0.743793511
chr14	67729189	A>T(1)	0.00938648	0.743662157
chr4	110617671	C>T(1)	0.009600461	0.738670695
chr19	19201648	G>A(1)	0.009837478	0.733547879
chr16	89738711	C>G(1)	0.009930179	0.731708919
chrX	48824894	A>T(1)	0.010431677	0.721069224
chr18	47156119	T>C(1)	0.010624707	0.71542099
chr11	108347278	G>A(1)	0.010719284	0.712662551
chr16	173692	A>G(8)	0.011486113	0.693616183
chr1	45511416	A>T(1)	0.012499332	0.668790227
chr9	32973654	A>G(1)	0.013276756	0.650006568
chr13	110150332	G>T(1)	0.013788402	0.636477079
chr17	8173463	C>T(1)	0.015224092	0.606134244
chr16	89739290	G>C(1)	0.01635389	0.581833706
chr17	8173530	T>G(1)	0.01649937	0.578024432
chrX	22248184	A>G(2)	0.016527116	0.577761723
chr17	8173459	T>C(1)	0.016716063	0.574215158
chr17	8173528	A>G(1)	0.01674518	0.573295678
chr13	110150331	G>A(1)	0.017378777	0.560291606
chr16	89738710	A>C(3)	0.017676026	0.552935768
chr3	48568172	A>G(1)	0.017724752	0.552016288
chr17	28402322	G>A(7)	0.018071622	0.544135032
chr16	29814332	G>A(1)	0.018597156	0.534283462
chr11	5225592	C>G(2)	0.01906985	0.525088664
chr16	89740868	A>G(1)	0.019403875	0.518126888
chr16	89739555	A>T(1)	0.01969114	0.512215946
chr16	89738976	A>G(4)	0.02002132	0.506830422
chr17	8173547	G>A(1)	0.02188611	0.471890188
chr11	5225487	A>G(5)	0.022118777	0.469131748
chr16	89739290	G>A(1)	0.022669852	0.459805596
chr16	89738975	G>A(1)	0.023379147	0.447064232
chr5	14713671	A>G(2)	0.023636132	0.442335479
chr8	11759643	T>C(1)	0.024149269	0.433797452
chr16	89739554	G>A(1)	0.025273979	0.417772232
chr11	46739505	G>A(16)	0.02546072	0.414488375
chr11	46739505	G>A(1)	0.02546072	0.414488375
chr17	8103495	A>G(1)	0.02594766	0.407920662
chr11	17505950	G>A(1)	0.026368886	0.400564823
chr8	11759327	G>A(1)	0.027556702	0.384276895
chr17	8173507	A>G(2)	0.028248027	0.372849074
chr17	8173444	C>T(6)	0.02875334	0.364836464
chr1	21823721	A>C(1)	0.030446738	0.343557073
chr5	75598084	T>C(1)	0.030687183	0.34066728
chr3	15645647	G>A(1)	0.031673282	0.32897675
chr17	8173587	T>C(1)	0.03615187	0.274464731
chr8	22201444	T>C(1)	0.03615439	0.274464731
chr17	4902216	G>A(1)	0.037118495	0.265138579
chr9	27062617	G>T(2)	0.037618577	0.261460659
chr10	77977460	C>T(1)	0.03856632	0.254104821
chr17	8173485	G>A(1)	0.038582876	0.253973466
chr11	5225486	A>G(1)	0.03871569	0.252791278
chr1	180271834	G>C(1)	0.03932661	0.247011691
chr14	31826715	G>A(2)	0.03948915	0.245566794
chr17	8173514	A>C(1)	0.03984937	0.24175752
chr11	5225490	A>G(1)	0.044448376	0.204715618
chr10	111079821	A>G(1)	0.044674158	0.20353343
chr6	87519582	G>A(1)	0.046067834	0.19460134
chr11	5225485	A>G(3)	0.05004406	0.171745698
chr11	31790021	A>G(1)	0.050219446	0.170957573
chr10	89012082	G>T(1)	0.05077003	0.168330487
chr10	89012082	G>A(1)	0.056900293	0.143635886
chr17	8173586	C>A(1)	0.05987914	0.133127545
chr17	8173516	T>G(1)	0.06723924	0.111191383
chr10	89012083	T>A(1)	0.0766848	0.093064495
chr17	8173586	C>T(1)	0.07953361	0.08767897
chr17	8173486	G>A(1)	0.08560562	0.0778274
chr11	31790020	G>C(1)	0.10392997	0.058912387
chr13	83878728	G>A(1)	0.1332318	0.042099041
chr16	89738975	G>C(1)	0.1799475	0.031196637
chr15	43403804	G>A(1)	0.2024563	0.027650072
chr4	987950	G>T(1)	0.2752992	0.020556942
chr4	987950	G>C(2)	0.29263312	0.018849337
chr14	67729382	T>C(3)	0.362704	0.015828189
chr5	70951995	G>C(1)	0.39176032	0.015171417
chr14	67729381	G>C(1)	0.46985078	0.011887561
chr17	8173581	G>C(2)	0.4857006	0.011230789
chr17	8173581	G>A(1)	0.49668065	0.010968081
chr5	33951553	G>A(1)	0.5190364	0.010442664
chr5	33951553	G>C(1)	0.60936916	0.009785893
chr2	112742705	G>A(1)	0.77862024	0.007946933
chr16	89739992	T>C(4)	0.81704974	0.007421516
chr11	72308526	G>A(1)	1.0165229	0.006239327
chr7	87409235	G>C(1)	1.1055737	0.005845265
chr16	89739477	G>A(1)	1.1541944	0.00571391
chr16	89739476	T>C(1)	1.2036088	0.005451202
chr10	28608433	T>C(1)	1.5260651	0.003874951
chr1	170544850	G>C(1)	1.6374738	0.003874951
chr4	186274280	G>C(1)	1.7840359	0.003480888
chr15	48134988	A>G(1)	1.8328298	0.003218179
chr16	89740803	G>A(1)	1.8363216	0.003218179
chr16	89740803	G>T(2)	1.8722125	0.003218179
chr16	89740803	G>C(4)	1.8750103	0.003218179
chr17	4900988	T>C(1)	2.1110857	0.003086825
chr17	4900988	T>A(1)	2.1126978	0.003086825
chr17	4900989	G>A(1)	2.1159139	0.002955471
chrX	31178664	G>C(1)	2.2355068	0.002955471
chrX	31178664	G>T(1)	2.2913651	0.002955471
chr5	140647251	G>A(1)	2.780604	0.002561408
